# High performance *Legionella pneumophila* source attribution using genomics-based machine learning classification

**DOI:** 10.1101/2023.03.19.532693

**Authors:** Andrew H. Buultjens, Koen Vandelannoote, Karolina Mercoulia, Susan Ballard, Clare Sloggett, Benjamin P. Howden, Torsten Seemann, Timothy P. Stinear

**Affiliations:** Department of Microbiology and Immunology, Doherty Institute for Infection and Immunity, University of Melbourne, Melbourne, Victoria, Australia; Centre for Pathogen Genomics, University of Melbourne, Melbourne, Victoria, Australia; Bacterial Phylogenomics Group, Institut Pasteur du Cambodge, Phnom Penh, Cambodia; Microbiology Diagnostic Unit, Department of Microbiology and Immunology, Doherty Institute for Infection and Immunity, University of Melbourne, Melbourne, Victoria, Australia; Department of Infectious Diseases, Austin Health, Heidelberg, Victoria, Australia

## Abstract

Fundamental to effective Legionnaires’ disease outbreak control is the ability to rapidly identify the environmental source(s) of the causative agent, *Legionella pneumophila*. Genomics has revolutionised pathogen surveillance but *L. pneumophila* has a complex ecology and population structure that can limit source inference based on standard core genome phylogenetics. Here we present a powerful machine learning approach that assigns the geographical source of Legionnaires’ disease outbreaks more accurately than current core genome comparisons. Models were developed upon 534 *L. pneumophila* genome sequences, including 149 genomes linked to 20 previously reported Legionnaires’ disease outbreaks through detailed case investigations. Our classification models were developed in a cross-validation framework using only environmental *L. pneumophila* genomes. Assignments of clinical isolate geographic origins demonstrated high predictive sensitivity and specificity of the models, with no false positives or false negatives for 13 out of 20 outbreak groups, despite the presence of within-outbreak polyclonal population structure. Analysis of the same 534-genome panel with a conventional phylogenomic tree and a core genome multi-locus sequence type allelic distance-based classification approach revealed that our machine learning method had the highest overall classification performance – agreement with epidemiological information. Our multivariate statistical learning approach maximises use of genomic variation data and is thus well-suited for supporting Legionnaires’ disease outbreak investigations.
