## Supplemental Table 2 for "High performance *Legionella pneumophila* source attribution using genomics-based machine learning classification"

### Sheet: Sheet1
Supplementary Table 2. Parameter values for machine learning classification final models
Outbreak group	Features selected	Classification model	Class-1 weight
MELB-2018	all	SVC-linear	3
MELB-A	all	RFC	1
MELB-C	5000	RFC	5
MELB-G	50	RFC	1
MELB-M	50	RFC	4
ESSEX-A	5000	SVC-linear	1
ESSEX-B	5000	SVC-linear	4
ESSEX-E	5000	SVC-linear	3
ESSEX-G	all	SVC-linear	4
ESSEX-H	50	RFC	5
NY-1	50	SVC-poly	4
NY-2	5000	SVC-rbf	2
NY-3	50	SVC-linear	5
NY-4	5000	SVC-rbf	3
NY-5	50	SVC-poly	3
NY-6	all	SVC-poly	2
NY-7	50	SVC-poly	5
NY-8	5000	SVC-poly	1
NY-9	50	SVC-poly	3
NY-10	all	SVC-poly	3
